# Large-scale analyses of human microbiomes reveal thousands of small, novel genes and their predicted functions

**DOI:** 10.1101/494179

**Authors:** Hila Sberro, Nicholas Greenfield, Georgios Pavlopoulos, Nikos Kyrpides, Ami S. Bhatt

## Abstract

Small proteins likely abound in prokaryotes, and may mediate much of the communication that occurs between organisms within a microbiome and their host. Unfortunately, small proteins are traditionally overlooked in biology, in part due to the computational and experimental difficulties in detecting them. To systematically identify novel small proteins, we carried out a large comparative genomics study on 1,773 HMP human-associated metagenomes from four different body sites (mouth, gut, skin and vagina). We describe more than four thousand conserved protein families, the majority of which are novel; ~30% of these protein families are predicted to be secreted or transmembrane. Over 90% of the small protein families have no known domain, and almost half are not represented in reference genomes, emphasizing the incompleteness of knowledge in this space. Our analysis exposes putative novel ‘housekeeping’ small protein families, including a potential novel ribosomally associated protein, as well as ‘mammalian-specific’ or ‘human-specific’ protein families. By analyzing the genomic neighborhood of small genes, we pinpoint a subset of families that are potentially associated with defense against bacteriophage. Finally, we identify families that may be subject to horizontal transfer and are thus potentially involved in adaptation of bacteria to the changing human environment. Our study suggest that small proteins are highly abundant and that those of the human microbiome, in particular, may perform diverse functions that have not been previously reported.
