## Supplementary material for "Large-scale analyses of human microbiomes reveal thousands of small, novel genes and their predicted functions"

### Sheet: Sheet1
Body site	Number of samples analyzed	Body site category		Body Site	Total Number of samples of type	Percentage from total samples
Mid_vagina	5	Vagina		Vagina	60	0.0338409
Posterior_fornix	53	Vagina		Skin	50	0.0282008
Vaginal_introitus	2	Vagina		Mouth	1197	0.675127
L_Retroauricular_crease	21	Skin		Gut	466	0.262831
R_Antecubital_fossa	1	Skin
R_Retroauricular_crease	28	Skin
Anterior_nares	89	Mouth
Buccal_mucosa	305	Mouth
Hard_palate	1	Mouth
Keratinized_gingiva	17	Mouth
Palatine_Tonsils	22	Mouth
Saliva	7	Mouth
Subgingival_plaque	24	Mouth
Supragingival_plaque	344	Mouth
Throat	10	Mouth
Tongue_dorsum	378	Mouth
Stool	466	Gut
