## Supplementary material for "Large-scale analyses of human microbiomes reveal thousands of small, novel genes and their predicted functions"

### Sheet: Small Protein Domains
Small protein	Family ID	Representative sequence of HMP family	Body sites in which homologs identified	Number of members in Family	PSSMs
Small Proteins that have an assigned domain
AcrZ	1603	MLELLKSLVFAVIMVPVVMAIILGAIYGLGEVFNVFSNIGHRRDQPKKQQ	Gut_30, Mouth_9	39	313878
CydX - COG4890, cyd_oper_ybgT, YbgT_YccB	285467	MWYFAWILGTLLACAFGVITALALEHVEATKAGKKEEI	Gut_32, Mouth_9, Vagina_2	43	227227, 211715, 311894
CydX - COG4890, YbgT_YccB, cyd_oper_ybgT	178108	MWYFAWILGLPLAAAFAVLNAMWFELMEDDAIRRDRLEPHEKP	Skin_1, Mouth_276, Vagina_1	278	227227, 311894, 211715
CydX - COG4890, YbgT_YccB, cyd_oper_ybgT	352885	MWYFAWILGILMACFAGVLSALYIEHHQDLDEE	Mouth_1	1	227227, 311894, 211715
CydX - YbgT_YccB	267864	MIYFYWITGLGFALTLSVLICVAGERDGEAPADTQNQDK	Gut_2	2	311894
CydX - YbgT_YccB	313847	MFYVVWVLGVLLAIMLSXVVTIXIEKTXKFDEXXND	Mouth_1	1	311894
CydX - YbgT_YccB	324550	MFYIYWFVGLLLAIVFAVLMAAMYELKNDDASQEK	Gut_2	2	311894
CydX - YbgT_YccB	325839	MIYFYWITGLGLALTLSVLIAVTADHREDADRASV	Gut_7	7	311894
CydX - YbgT_YccB, COG4890, cyd_oper_ybgT	58708	MWYLVWILGLPLAAACAILSAMWLELKEDDALRQNLPGQPAPPDADRR	Mouth_3	3	311894, 227227, 211715
CydX - YbgT_YccB, cyd_oper_ybgT	178701	MWYFAWILGLGFAVLLAIISAVWVEFESSREEVFYGKDKKYDE	Mouth_8	8	311894, 211715
CydX - YbgT_YccB, cyd_oper_ybgT, COG4890	242312	MWYFAWMLGVGFALLLAILNAMWGETEAGRTQSDRDEAQP	Gut_1	1	311894, 211715, 227227
Potass_KdpF	3631	MAVEILRVGNTDVRVTFKELVMDLFDLVGLACAAGLFAYMLYALFKPERF	Gut_24	24	312939
Potass_KdpF	206881	MDTAKQLTIKNLRRKSMFVGLLVLSLAIFIYLMYVLVKPEKF	Gut_1	1	312939
AgrD, AgrD	118804	MNLLGGLLLKXFXNFMAVIGNAXKYNPCXXYLDXPQVPEELTKXDE	Skin_16, Mouth_5	21	129030, 283559
AgrD, AgrD, quorum_AgrD	67468	MIMNSLFNLIFKFFTVIFEFIGFVAGANPCQLYYDEPEVPEELSKLYE	Skin_60, Mouth_11	71	129030, 283559, 275064
AgrD, AgrD, quorum_AgrD	121095	MKKLLNKVIELLVDFFNSIGYRAAYINCDFLLDEAEVPKELTQLHE	Mouth_1	1	129030, 283559, 275064
AgrD, AgrD, quorum_AgrD	122340	MTFFTDLFIKLFSLVLETVGTLASKTVCSGYFDEPEVPEELTNLKR	Skin_1	1	129030, 283559, 275064
quorum_AgrD	699	MTKSNLKKKMASMAAKVGVKQTQNDFNQACVMFIYQPKQPRALKKRKTSS	Gut_7	7	275064
quorum_AgrD	724	MKKNEKKTVLAKALTSVADGMLSKAANSRCALIYHQPKQPEEVRKFRKNK	Gut_201	201	275064
quorum_AgrD	1120	MKKEKFIKGFANVLAAVAVTVTSGVATTGCFAFLHQPELPKGAEKLRKFK	Gut_21	21	275064
quorum_AgrD	1365	MIKKSNAKKVMLKGMASAVKKTAQFNADNFCMWWHYQPKMPNAVKKMHKS	Gut_6	6	275064
quorum_AgrD	1382	MKKNVKDLTKKILVCVAYKAAEKNANSTCAFLHGQPKLPESVKKLNKTND	Gut_8	8	275064
quorum_AgrD	1613	MTGKNSSRKSVKVVKTVLEAVLKIDANTASSWIAYQPEMPSEIKKFKKVR	Gut_61	61	275064
quorum_AgrD	1842	MKGKKFAEVFASLVKTVAIASVSESSDWYNYQTKEPEGLRKIYLIKHEKK	Gut_64	64	275064
quorum_AgrD	1970	MGNRIVKFLVKHSGALTALALLIGISSVNSACYMMYHQPKMPKALDDYRM	Gut_1	1	275064
quorum_AgrD	2053	MRNLLNRYLSNLMTFGLEKVATGAATKCCYFILHQPKVPENLKKFSESKK	Gut_35	35	275064
quorum_AgrD	2591	MKNKKNIMMKVVRNSITKIAEKKAYANCIGFMYEPKKPIKLMKGLNHYEK	Gut_15	15	275064
quorum_AgrD	3890	MKNEMSKKAASACASVLRKTTFLCANSTSSCGVYQEKAPKSLSKMSIVKK	Gut_5	5	275064
quorum_AgrD	4638	MREKNLSKQTAKVVAGTLNKMLKVDANSTSCLVVYQPKAPKGLERFKNEK	Gut_50	50	275064
quorum_AgrD	5430	MQSKKGMKKGILTGVAAVSRKASEFTANLPCVWWNYQPQMPKSVKKMRKF	Gut_18	18	275064
quorum_AgrD	5745	MKKFTYKAANVLCAFAVLIAPIAGRACRILFYEPEKPEGLDDFISKHKGL	Gut_1	1	275064
quorum_AgrD	5769	MKKFFRKNIKYVGSLAMFIAVMSANSTSLWFNHQPKVPSKLKKYNKWLWK	Gut_1	1	275064
quorum_AgrD	6087	MRKKGFGKKFLNHLASLALIAGVISSSTACRFVLHQPAMPDKMKKLLGEK	Gut_13	13	275064
quorum_AgrD	10225	MNSKNKINTKKNMDKLINSLGSLIASAGCRFILYQPEIPKKLVKNNKEKN	Gut_9	9	275064
quorum_AgrD	10235	MKKTNLIARTIAKVALIAVKEASGTASWYGSYQPKEPKKLNEYINKRKTK	Gut_1	1	275064
quorum_AgrD	10919	MEVKKIGKGVMKCLNTLALLLVMQTANSACIWVAHQPEFPEAANKFKYYK	Gut_51	51	275064
quorum_AgrD	11808	MKSQKKIFTTAIKTVAEKSLKRNANSTSCIVYYQPKAPVDLKKFSNMNND	Gut_18	18	275064
quorum_AgrD	13604	MLYKLKKGETIMLKFLARLAEKYAKSSNTACIIFGIIHQPKMPASMIKKD	Gut_1	1	275064
quorum_AgrD	14771	MKKTKFNFKNYTNVVASLAMMFSFMAINSRCVCIFHQPEMPNELRKLKRD	Gut_1	1	275064
quorum_AgrD	15743	MQKKKRASEKVKKAVVKLSRKVAEMEANTTCTFTFYQPKEVESVKKLRKF	Gut_7	7	275064
quorum_AgrD	18682	MQIKNKFFDSVKKVVENEMKISANSTTCGIFYQPTYPDSLKKFSKIENDR	Gut_7	7	275064
quorum_AgrD	18683	MNIKNLFFKIGSVVCSFAFMIAIQSLDQMCGGSFYQPKVPNTLEKYRNSK	Gut_2	2	275064
quorum_AgrD	18765	MKKMTEKLLKASAKISEKMAVKSCGATSFVDSYQPKVPEAVRKMAQKNIK	Gut_1	1	275064
quorum_AgrD	24070	MLNRFFGKYGKQIAQCALIVGIISSQGACRFCFHQPELPESMKQLLEQQK	Gut_2	2	275064
quorum_AgrD	26733	MSPFNEYILKIYINLLHFIVKFNVNSTCYMFHGQPIEPDSLKRYKKAKKD	Gut_1	1	275064
quorum_AgrD	29803	MKKRVTKSVAKGMKAALDVVLQTEANTASCIIMYQPKAPKELMNYRRNK	Gut_217	217	275064
quorum_AgrD	29837	MKSKNLKNQPAKVLANLSLKLGKMSADSACCYIYHQPKMPEALKKMKKL	Gut_129	129	275064
quorum_AgrD	30239	MKKTGKTMKSFAKALITASVKGSANSAATTFMYQPKKPEGLEKFSKLGK	Gut_26	26	275064
quorum_AgrD	30520	MQKIKNFIMKFGSSFAALALIIGITTSNSACGMIFHQPEEPAAMNKFKF	Gut_19	19	275064
quorum_AgrD	30684	MKKTEKRIVLANAMSSIAKFSIREAANSRCAFVFHQPKQPCDLKKYRKF	Gut_65	65	275064
quorum_AgrD	30685	MKKNIFKKVAMICSSFFTLMLVIGANSNSTMMMHQEKAPEEIKRFSKIR	Gut_11	11	275064
quorum_AgrD	30874	MVIKLKVVKMMADIVYRMAEKSVDEASAWYEYQPEVPEKLKQRNSCKQS	Gut_32, Mouth_1	33	275064
quorum_AgrD	31010	MFTEFVRGKIANKTKNAAIKVATHYANVACPFFTYQPKMSVEVKKLRKF	Gut_51	51	275064
quorum_AgrD	31209	MTTNDKKNFTASLLEKAARGSAKVAVNSRCMYCLHQPKQPRRIKNLFSK	Gut_103, Mouth_1	104	275064
quorum_AgrD	31238	MKMSNMKKDLGSLIGKAAVSVAKIEANATCTYLTYQPKKPDALKKMRKF	Gut_4	4	275064
quorum_AgrD	32957	MKKVSSILLKASSMLTALALTIGVSSMNSACMMWFNQPKAPEEMEKYIK	Gut_3	3	275064
quorum_AgrD	32984	MDNKRINVVSQSCANLALKTLSVIAKNNANSLCRGLLYEPMVPKSLKNK	Gut_23	23	275064
quorum_AgrD	33799	MNDRKKMIYTGLAKVVEWVAREKAGHNCWGLLYEPKRPEALINTEAGKR	Gut_7	7	275064
quorum_AgrD	34399	MKMNFTKFKALTTLSSLALIFSTVAANSACFFFLYQPEEPKGLKKLKKF	Gut_1	1	275064
quorum_AgrD	35014	MERFLTKITLKGISKVTEYVAKKTVNGACLLVHGQPKEPASLKRLKTNK	Gut_1	1	275064
quorum_AgrD	36238	MDKRTSTNGNKVLGYIAKRIAVRDANTTCPFLGYQPKLPTAVKELKNLK	Gut_6	6	275064
quorum_AgrD	38778	MTKKIILKYGGAIASCAFAFVVIAANSSCGVPFYEPEEPEGLENFKKLK	Gut_1	1	275064
quorum_AgrD	38929	MKLLKKIKMNPSVMNLFVMAIMVYAANTRCAWIGHQPKMPEDVRNFKRM	Gut_1	1	275064
quorum_AgrD	39345	MKERILEMNYFLTVVASIIYNVASLGGGLCSFGATYQPPKPNSLKHYDI	Gut_3	3	275064
quorum_AgrD	40646	MNKRKKTGMYLGKVMCKFAETFAPQASELCRGQYYQPKEPDNMKLFVAK	Gut_1	1	275064
quorum_AgrD	51510	MRTTNLKKEMGKKVADIAKKIATVEVNSACPLIAFQPKLPTGAEKLRKF	Gut_6	6	275064
quorum_AgrD	53302	MKKVNKIIAKISTVLPVLALMVGIIAANSACVSYYHQPETPSAMDAYRK	Gut_2	2	275064
quorum_AgrD	57087	MKKSMDKLMKFLITGLFVVAGAAVNTTCLFKLYQEEFDDDLLDELRKY	Gut_17	17	275064
quorum_AgrD	57330	MRNKMTKIMNKVVCMGALFFAFVSANTSCVFVFHQSKMPENVKKLRRF	Mouth_42	42	275064
quorum_AgrD	57494	MKQNSQKLIFFLSKITCAFAMAIAVLSVNSTCCFTAYQPDVPESLDRN	Gut_251	251	275064
quorum_AgrD	57983	MIRKVLISLSKVMAACSFVFALINANSVCMFIYHQPEVPDKVKKLRRF	Mouth_140, Vagina_2	142	275064
quorum_AgrD	58444	MKKLNDVALKLLAKAAYANAEKEANSACLFIGYQPKMPQKVKELKERK	Gut_60	60	275064
quorum_AgrD	59935	MKKILNWCMLHSGQIIATLAIVAATTSVGTTCIFDSYQPDVPECLRES	Gut_10	10	275064
quorum_AgrD	61527	MKKGKKFFLNSFAFLMSFLAISSVNSACAIVFGQEEEPESLKRYKKIK	Gut_11	11	275064
quorum_AgrD	64432	MKKDILKLGMKIVKNTAIKLAERDANTTCPYYGYQAELPCAVKKLKKP	Gut_10	10	275064
quorum_AgrD	67429	MKGILSSKLATGMLMLAAFMANIFATMPCRGRCYEPMLPEELRHHTGE	Gut_7	7	275064
quorum_AgrD	68431	MKKLLNIILKNIGSLVVFVLFLSANTTSGWIAHQPKIPDEVSKFKMKK	Gut_1	1	275064
quorum_AgrD	73323	MNMSKIQNAVLKKIAGIGKSAALKAAGTASWGSCHQPKEPKALQNLKK	Gut_13	13	275064
quorum_AgrD	75579	MNVLKRKSIEMLAKEAKLMTKFSVNSTCRNIMYQPQMPKDADKLKKHD	Gut_1	1	275064
quorum_AgrD	78271	MKKMKEKVLKCVIKTAERVAKTGGDGWPPCIGYIYQPKRPVQLKAPKK	Gut_1	1	275064
quorum_AgrD	83315	MVKKGIVKFSKIVATFTMVLAVVSVNATCFFFSHQPDIPDSLKKRND	Gut_97	97	275064
quorum_AgrD	83659	MWKMIHKRWLSLLVFGADMVTRFAASNKCIWYLYQEEIPKDAVKLKK	Gut_62	62	275064
quorum_AgrD	85310	MKKSNVLLNCVAKAAQHSAKKAVNSASIWSCYQPKEPQAAAMLKKNR	Gut_46	46	275064
quorum_AgrD	85599	MVRKFGKNFAALALAVGVISTSQVCHFFLNQPEVPDQMKKLVDKRKK	Gut_2	2	275064
quorum_AgrD	86001	MRNIILKTLKKSSYLAMFVAVLSANTTCTWIVHQPSMPKDLKKLKKI	Gut_32	32	275064
quorum_AgrD	86012	MVKKIKAVEKVIAKAALTTAKSNVNSVCNFFFYQSKIPEKAKKLRKF	Gut_19	19	275064
quorum_AgrD	86570	MKKILKAVASTLMTGISAFVISGMTGSTCVFLLHQPELPEQLDQLRK	Gut_5	5	275064
quorum_AgrD	91543	MKEKISEALKKMSLHAVKVSCNTASFNFSGQPKEPESLKKYISNRNK	Gut_4	4	275064
quorum_AgrD	92885	MKKKTFWKHSNIIASLAFMFSFIAANSRCVCIFHQPKMPEELKKLRK	Gut_1	1	275064
quorum_AgrD	93310	MKSLKKKAASVLARTAKKVVSANVNSCCMYVMYQPKLPAGAEKLKRN	Gut_4	4	275064
quorum_AgrD	94963	MEKDKTSRITNFANVLLDALEMVAQKNATVLCKGFMYEPEIPKKYRR	Gut_7	7	275064
quorum_AgrD	95373	MVDFMKRILKGMADAAKKTAKASVNSASFFATYQPKEPDVLKKKEKE	Gut_4, Mouth_1	5	275064
quorum_AgrD	99820	MLNRFFGKYGKQIAQCALIVGIISSQGACRFCFHQPELPESMKQLLE	Gut_1	1	275064
quorum_AgrD	104485	MKNLKSKVLKVLSSGLFLVAVQAVSVYSQRHIYQEQEPEALKKYDRY	Gut_1	1	275064
quorum_AgrD	107675	MSNNIKKELLSLMQKAVKLEVEKNGNEASRYCPVILHQPKRPKKLK	Gut_141	141	275064
quorum_AgrD	108665	MELTLKVFAKLAYKTAELSVKRYCFWILYQEMPSKKVKDIIEKNNV	Gut_1	1	275064
quorum_AgrD	108680	MNKKSILKVIAAIGMKSAKIGCNSASAFGYHQPKEPVMLKKSAKKK	Gut_64	64	275064
quorum_AgrD	110387	MKTKMQNLIRTLLCSTASLALLLAVNSVSNTCCFLSYQPDVPEELL	Gut_13	13	275064
quorum_AgrD	112780	MKKISRKIMEAAAKVGMNTAVKACGSASLYGCHQPKEPKALKEIVK	Gut_10	10	275064
quorum_AgrD	115165	MKKAKNKTAHAIKSIAERMANMACGSASAWGMYQPKEPKKLDKSKK	Gut_4	4	275064
quorum_AgrD	116226	MKAALNKIAFKLSGMIAGLAVLVAISNVNSACLFISYQPDVPDELR	Gut_2	2	275064
quorum_AgrD	116240	MKKIVYWLSRLTCIIAMGMAVASVNSTCFFTAYQPDIPESLEKFGS	Gut_12	12	275064
quorum_AgrD	116273	MKLFAKTLKVTAEKVAEASINVACAPLIIYQPKLPKQLMKDKKEEK	Gut_3	3	275064
quorum_AgrD	117457	MAERKQTSRVADLLRKSVEAVAEKKANANCFGFMYEPKRPEKLVKK	Gut_1	1	275064
quorum_AgrD	118852	MKKKLNFMTIANLFAFALMISSVNSTCLWIHHQPEVPDDAKKYRKF	Gut_1	1	275064
quorum_AgrD	119690	MKLKVSASKAIIKVASKMASVSLGSASTYGFYQPKEPKLPVKKCEK	Gut_5	5	275064
quorum_AgrD	120443	MKMDVLKQQFAAATGKVIETAAGFFVTIPCRGDWYEPKVPEKLQEK	Gut_2	2	275064
quorum_AgrD	124429	MKLSTRMGKVFXALALLVTVSNXNSTCXFITHQPXLPADXKKLRKF	Gut_2	2	275064
quorum_AgrD	132858	MKKQNLFGEMVKKAGAKAAVSTANKASVFYCYQPKEPKGLEKFNK	Gut_12	12	275064
quorum_AgrD	134296	MFTEFVRGKIANKTKNVAIKVATHYANVACPIITYQPKMSAGILC	Gut_4	4	275064
quorum_AgrD	135859	MKAMVERIFQWFGGVVAVLARRTATASVNSTCFYTAYQPDVPENI	Gut_24	24	275064
quorum_AgrD	136657	MADIVYRMAEKSVDEASAWYEYQPEVPEKLKQRNSCKLVSKRSTK	Gut_3	3	275064
quorum_AgrD	138298	MKKIIYQVCTKLAACAFLAAIVSVGTASCNGMYQPAVPKQLNKQS	Gut_2	2	275064
quorum_AgrD	149109	MIKNSVDKTMEKMMFKIAKHYANVACPMILYQPKMTKSVKKLRKM	Gut_1	1	275064
quorum_AgrD	155929	MKKIMLLLSKVTCIMAMALAVLSVNSTCGFTAYQPDVPESLEHD	Gut_167	167	275064
quorum_AgrD	158740	MFVKKVEDFLENVAVKHATSASSLFFYEPKVPKKLMQIIKKESK	Gut_9	9	275064
quorum_AgrD	159058	MKENKTLEKMLETIAEVFSESTSCFGLYEPKVPEKLVEKQKKNV	Gut_38	38	275064
quorum_AgrD	159059	MKHDVKKNILKGAEKIVNAEVKKNNDTTAWCFGFFHQPKRPKKM	Gut_6	6	275064
quorum_AgrD	164757	MKRMLMLSLSVIAGLSLFIAQITTVGACPPFAVYQPEVPASLKK	Gut_1	1	275064
quorum_AgrD	166204	MRKELKKVIEKIAIKAASSNVNETCSWITYQPKVPESVKKLKKH	Gut_2	2	275064
quorum_AgrD	168409	MKKRLLKLLAGSAFLMTLCNVNMTCFYWINQPTVPEKAKKLRRF	Gut_1	1	275064
quorum_AgrD	174991	MIKKFVSRYGFKLAALALVIGQVSASIPCRGDLYQPKVPQELLK	Gut_1	1	275064
quorum_AgrD	177874	MKMTLLKIAAKAAEKSAVKSANTACLVFTYQPKAPKGIKSFKK	Gut_18	18	275064
quorum_AgrD	178427	MKRILKGMADAAKKTAKASVNSASFFATYQPKEPDVLKKKEKE	Gut_162	162	275064
quorum_AgrD	180104	MKKCEKGFFKACSKFIGKAAKIGANDRCYGLHYQPKKPAALKK	Gut_28	28	275064
quorum_AgrD	180233	MNKAKKLVNKMAKKSAEKAANSACCFWAYQPKEPKAVKKLRKF	Gut_9	9	275064
quorum_AgrD	180488	MKKVLKVFSKLVLTASAGAVSGASRMGDYQPKESEVLKKLKKF	Gut_6	6	275064
quorum_AgrD	181175	MKKQLAILLKRAAEKSAKVCVNTRCSYLSYQPKQPKDLKKIVK	Gut_11	11	275064
quorum_AgrD	190228	MMKFGPMLAALALMVTTVSVNTTCTWVGYQDELPKNANKLRKF	Gut_1	1	275064
quorum_AgrD	201325	MIEKIAKMAENCAERSANSSCVLTVILHQPKMPKSLVKKDEE	Gut_5	5	275064
quorum_AgrD	202973	MRKIGKMLAMCSLFLASAAANSACMLWLYQDENEELKRLRKF	Gut_2	2	275064
quorum_AgrD	207272	MKTKITELLAKVGMNAAKKAAGTASQFGYHQAKEPQMPKQKK	Gut_31	31	275064
quorum_AgrD	215818	MNYFLTVVASIIYNVASLGGGLCSFGATYQPPKPNSLKHYDI	Gut_3	3	275064
quorum_AgrD	223858	MNSILGAIASLIEKIAGYGANTTSMWGSYQPKTPACLQDED	Gut_9	9	275064
quorum_AgrD	233929	MLKTKVLGVVAVLATFLASIAATSACIWFIYQPEEPKSLSK	Gut_1	1	275064
quorum_AgrD	238476	MKFNPTKLISTTVHKIAKKSSSAVCDWRVFQPKVPKQLRSK	Gut_1	1	275064
quorum_AgrD	241040	MKLIASILASVGALVASIGTVGCPALICDEPKMPKSLLNK	Gut_6	6	275064
quorum_AgrD	244466	MLSLFSNLLEAIGNIGSKMGSNACFAFFIDEPECPKSLIK	Gut_1	1	275064
quorum_AgrD	250013	MMKKVLKFLSLFVLVVAEFAANTPSQLGSYQMDAPKQLKK	Gut_4	4	275064
quorum_AgrD	251462	MKKFLSIALATIGAVVGTVATSGCIIMLLDEPEMPDSLID	Gut_8	8	275064
quorum_AgrD	253528	MKQIRYKVLKKIANLSMVVAIMAAGTASFWGGHQPKEPKM	Gut_1	1	275064
quorum_AgrD	259764	MIKFLAKLAEKYAKSTNTACAILWWGHQPKIPASLIKKD	Gut_215	215	275064
quorum_AgrD	261902	MMNLWSAIASFIEAFANLGAGAASNGMSYEPELPEELRK	Gut_72	72	275064
quorum_AgrD	262447	MGTISTIISDIVKTIAEMGAGCASSGFCYEPKMPKTLEK	Gut_10	10	275064
quorum_AgrD	263006	MNFLFNSISELLIGIAQEAATYCMFIFFEPEIPKSLREE	Gut_3	3	275064
quorum_AgrD	270003	MKNKVLRSLVKVLTVAAFVCASTSSLCNCYEPEKPASLR	Gut_1	1	275064
quorum_AgrD	273826	MKLFFGLMASIGSILAASASTGCIYWIWDEPDCPEELLK	Gut_1	1	275064
quorum_AgrD	276759	MKKLNDVALRLLAKAAYVNAKKEADSACLFIGYQPKMP	Gut_44	44	275064
quorum_AgrD	296300	MDIKKIICVLLDKLARISCNSYSFIGCYEPEKPKDLK	Gut_1	1	275064
quorum_AgrD	298538	MFSAILSFLGFKAASFGNQACFFGFWDEPECPKSLIK	Gut_2	2	275064
quorum_AgrD	312857	MLTFVTWLIEKVAMSGAGFFSWGAGYQPEVPEELLK	Gut_1	1	275064
quorum_AgrD, AgrD	60456	MKKANETVCRFLANLIVHTAEKKAHSACHGYMYEPNVPKKLLEQSKKK	Gut_13	13	275064, 283559
quorum_AgrD, AgrD	156138	MKKLSNKVLMAIAAFATVIASVVSTSACLWYMYQPEEPKALRDE	Gut_1	1	275064, 129030
ComC	910	MKKKNKQNLLPKELQQFEILTERKLEQVTGGDVRSNKIRLWWENIFFNKK	Mouth_157, Vagina_2	159	281096
ComC	13312	MDKKQTLDHFRTLTSQELEQVVGGGWLEDLLKHFSGYNSLTKGDSNNTLG	Mouth_7	7	281096
ComC	59553	MNNTVKLEQFKEVTETELQEIRGGDLRISETIRNLIFPRKKKWNKGKE	Mouth_2	2	281096
ComC	110045	MDKNQNLTSFQELTTTELNQVTGGGLWEELYETITTPLKLRTTFKP	Mouth_27	27	281096
ComC	110982	MKKTLSLKNDFKEIKTDELEIIIGGSGSLSTFFRLFNRSFTQALGK	Mouth_17	17	281096
ComC	145477	MKNTEKLEQFKEVTEAELQEIRGGDWRISETIRNFVLVSRGAVKS	Mouth_1	1	281096
ComC	155306	MEMKNTFVELEQFEELTPEVLEEVNGGGIFEDIYHWLHLLPDPR	Skin_1, Mouth_323, Vagina_1	325	281096
ComC	182563	MKNTVKLEQFVDLKEKDLQKIKGGEMRKMNEKSFNFFNIFRRR	Mouth_86	86	281096
ComC	183404	MKKTLSLKNDFKEIKTDELEIIIGGSGSLSTFFRLFNRSFTQA	Mouth_15	15	281096
ComC	221122	MKNTVKLEQFKEVTEAELQEIRGGDKRLPYFFKHLFSNRTK	Skin_1, Mouth_307, Vagina_2	310	281096
ComC	224761	MKNTVKLEQFVALKEKDLQEIKGGESRISRIILDFLFLRKK	Mouth_700, Vagina_3	703	281096
ComC	235154	MEKTVKLXQFKKLTEKELQEXQGGDWRFLNSIRDLIFPKRK	Mouth_122	122	281096
ComC	241170	MKNTVKLEQFVALKEKDLQKIQGGEMRKSNNTFFNFLRRI	Mouth_35	35	281096
ComC	407931	MDKKQNLTSFQELTTTELNQITGGGWW	Mouth_1	1	281096
L28	54771	MANYCEICGKGTMSGMNVSHSHLKTKRTWKPNIQRVRAIVDGKQNRVIV	Mouth_1	1	272851
L28	122639	MAKCAICEKAVHFGNQVSHSHRRSNKMWKANVKSVRVKVDGGTKKM	Gut_1, Mouth_1	2	272851
L28, Ribosomal_L28	36236	MGKQCFVTGRKASTGNHRSHALNANKRRWNANLQKVRILVDGKPKKVWV	Skin_1	1	272851, 307120
Ribosomal_L28, L28	9694	MAKCAICEKGAHFGNNVSHSHRRSNKMWKSNVKSVKVKVDGVPQKMYVCT	Gut_2	2	307120, 272851
Ribosomal_L29_HIP, L29	17208	MREELVSAKKELFNLRFQNATSQLDNTARISEVRKNIARIQTVITEQARA	Mouth_1	1	238243, 272854
Ribosomal_L29e	227709	MVKQKHHTARNQSIKNHKNGIKRPQRQRARCMKGVGIDLTM	Gut_1	1	307751
Ribosomal_L30	25309	MAQVKVTLTRSLIGRPEDQRATVKALGLKKTNSQVVKEVTPQIRRYASQS	Mouth_1	1	306767
Ribosomal_L30	166865	MSTIKIKQVKSRIGAPADQKRTLDALGLRKLNRVVEHESAPSIL	Gut_1	1	306767
Ribosomal_L30_like, Ribosomal_L30, RpmD, rpmD_bact	78795	MNRTPKQRATAQSLGLRKIGQSVIREDNSVTRGMILTVRHLVTVEEAD	Gut_1, Mouth_1	2	100098, 306767, 224754, 130375
Ribosomal_L33, RpmG	143595	MRVQVILECTETKLRHYVTTKNKKTHPERLEMRKYNPVLKKTFSL	Mouth_2	2	306877, 223345
Ribosomal_L34, rpmH	290357	MKRTYQPNNRKKAKKHGFFARIKGNVLKSRRNKKRNYC	Gut_1	1	306875, 179004
Ribosomal_L34, rpmH	305829	MTKRTYQPNKRKRXXNKSGRNVLKRRRAKGRAKLSA	Mouth_1	1	306875, 179004
Ribosomal_L34, rpmH, RpmH	222214	MKKGTFQPNNRRKAKKHGFFSRMKSGIVNKRRAKGRKKLSK	Gut_100, Mouth_85	185	306875, 179004, 223308
Ribosomal_L34, rpmH, RpmH, rpmH_bact	30193	METFSLEVLLVKRTYQPNNRKKAKKHGFFSRIKGNIINSRRKKGRKKLV	Gut_1	1	306875, 179004, 223308, 130102
Ribosomal_L34, rpmH, RpmH, rpmH_bact	88580	MTKRTYQPNKRKRKKDHGFRLRMKTKXXSXXNVLKRRRAKGRAKLSA	Gut_696, Skin_12, Mouth_3836, Vagina_97	4641	306875, 179004, 223308, 130102
Ribosomal_L34, rpmH, RpmH, rpmH_bact	108613	MSGGGNMKRTYQPNNRKMKKKHGFFARVKSKVLNSRRAKGRKRLSK	Gut_19, Mouth_1	20	306875, 179004, 223308, 130102
Ribosomal_L34, rpmH, RpmH, rpmH_bact	145257	MSXRXFQPSNXRXSRTHGFRSRMXTRAXXAILSXRXRKXRXELSA	Mouth_130	130	306875, 179004, 223308, 130102
Ribosomal_L34, rpmH, RpmH, rpmH_bact	288074	MTKRTYQPNKRKRKKDHGFRKRMQNKSGRNVLKRRRAK	Mouth_2	2	306875, 179004, 223308, 130102
Ribosomal_L34, rpmH, RpmH, rpmH_bact, rpl34	1608	MKRTFQPSNRKRKNKHGFRQRMTTANGRRVLAARRAKGRAKLTVSDEYNG	Gut_555, Mouth_110, Vagina_5	670	306875, 179004, 223308, 130102, 177039
Ribosomal_L36, RpmJ, rpmJ	144698	MKRRHADCQIVKRKGTLYVICKSNPKFKARQGATAGTRLSKKGVK	Gut_5	5	306861, 223335, 179039
Ribosomal_L36, rpmJ, RpmJ	199997	MKVRASVKKIDKDPKKGDKLVRRKGRLYVINKRKPKNKQRQG	Gut_75, Skin_13, Mouth_1491, Vagina_6	1585	306861, 179138, 223335
Ribosomal_L36, RpmJ, rpmJ	286022	MXVRPXXKPICEXCXVIRRXGRVMXIXPXNPKHKQXQX	Gut_1551, Skin_1, Mouth_667, Vagina_2	2221	306861, 223335, 179039
Ribosomal_L36, RpmJ, rpmJ, rpmJ	275451	MKVRAXLKKXTPXCKIVRRNGRLYVINKKNPKYKQRQG	Gut_2955, Skin_7, Mouth_4254, Vagina_43	7259	306861, 223335, 179138, 179039
Ribosomal_L36, rpmJ, RpmJ, rpmJ_bact, rpmJ	222009	MKVKPSVKPICEFCRVIRRNGVVRIICSRDPRHKQRQGARR	Mouth_5	5	306861, 179039, 223335, 130094, 179138
Ribosomal_L36, RpmJ, rpmJ, rpmJ_bact, rpmJ, rpl36	275605	MKVRTSVRKICDKCKIVKRKWVIRVICSADPKHKQKQG	Gut_2787, Skin_66, Mouth_6582, Vagina_88	9523	306861, 223335, 179039, 130094, 179138, 176970
Ribosomal_L36, RpmJ, rpmJ, rpmJ, rpl36, rpmJ_bact	161937	MKVRTSVKKRNDDCKIVRRKGRLYVINKKEPKMKLRQADLFNFS	Mouth_4	4	306861, 223335, 179138, 179039, 176970, 130094
Ribosomal_L36, rpmJ, RpmJ, rpmJ, rpmJ_bact	184389	MKVKASIKKRSEDCKIVKRKGKLYVICKKNPKFKMRQGKCLND	Gut_1, Mouth_3	4	306861, 179138, 223335, 179039, 130094
Ribosomal_L36, RpmJ, rpmJ, rpmJ, rpmJ_bact, rpl36	161317	MTLGVNMKVQASVKKICGGCKIVRRKGKVLVICSSEPRHKQRQG	Gut_21, Mouth_7	28	306861, 223335, 179039, 179138, 130094, 176970
Ribosomal_L5	190417	MRNIRVEKLVINICVGESGDAVSKAARVLQQISGQEPVYGKGR	Gut_1	1	306735
Ribosomal_L9_N	10120	MTTKLILTHDVAHLGEAGEVVEVKDGYARNYLVPRKLATPWTKGAQRQID	Mouth_1	1	307445
Ribosomal_L9_N	43490	MKVVLLEDVKKVGKKGEIVEVSDAYGRNVLIKKGLGLEGTTTNVNNAKQ	Gut_1, Mouth_1	2	307445
Ribosomal_L9_N	69837	MEIILKQDVHNLGFKDDVVTVKNGYGRNYLIPQGFAILATPSAKKVFS	Gut_2, Mouth_2	4	307445
Ribosomal_L9_N	91180	MKIKVILKETIKGVGKKDEIVEVKDGYANNFLFSQNKAIPATPENRH	Mouth_2	2	307445
Ribosomal_L9_N	146704	MKVIFLADVKGKGKKGEIKEMPTGYAQNFLIKKNLAXEXTXXGYR	Mouth_3	3	307445
Ribosomal_L9_N	151057	MTTKLILTHDVTNLGTAGDVVEVKDGYARNYLLPRKLATPWTKGA	Mouth_3	3	307445
Ribosomal_L9_N	252809	MTTKLILTHDVSHLGSAGEVVEVKDGYARNYLLPRKLATP	Mouth_1	1	307445
Ribosomal_L9_N	273663	MKVVLLEDVXKVGKKGEIVEVSDAYGRNVLIKKGLGLLR	Mouth_1	1	307445
Ribosomal_S18	19189	MDLLKNFMNDKGKISPARVTGLEAKIQRKIAKAIKRSRQIALMPYTRIEK	Mouth_1	1	307297
Ribosomal_S21	123139	MSNVIVKDNESLDSALRRFKSNWAKAGIQQEIRKSEHYEKPSVRRK	Mouth_2	2	307357
Ribosomal_S21, S21p	3029	MSKTVVRKNESLDDALRRFKRAVTKAGTLQETRKREFYEKPSVKRKRKKF	Gut_1, Mouth_12	13	307357, 129141
Ribosomal_S21, S21p	45843	MIIVPVKDGENIERALKKFKRKFEKTGVVKELRARQQFDKPSVKKRLKM	Mouth_1	1	307357, 129141
Ribosomal_S22, rpsV	115150	MKSNHQARHLLGLNYKLSRQKKVVLEGDEETTVNHIHATGRKRRGG	Gut_24, Mouth_5, Vagina_1	30	311863, 182214
rpl33	8251	MAKKGNRIQVILECTEHKESGLPGTSRYITTKNKKNTPDRLELKKFNRYP	Mouth_3	3	177033
rpl36	73615	MKVRSSVKPICEKCKIIKRKGPVGVGEAVATVNGKVVVTAELTFMVGE	Gut_1	1	176970
rpl36	209227	MKVRPSVKKMCDKCKVIKEKVQLEVFVKTLNTNKDKVNSLSL	Gut_1	1	176970
rpl36	263535	MKVRSSVKPICEKCKVIKRKGSVMVLFAKIQSINSVRDN	Gut_50, Mouth_2	52	176970
rpl40e, RPL40A	43450	MARFKEAEARLLDKTVCMSCYATNPKKADKCRKCGSRDLRPKAKESRKQ	Gut_7	7	179746, 224469
rplU, RplU, Ribosomal_L21p	6314	MYAVIKTGGKQYKVAVGEKIRIFKMRRRKHYQKRQGHRQNFTQIEIVAIA	Mouth_1	1	235510, 223339, 307119
rpmA, RpmA, Ribosomal_L27, L27	75332	MAHKKAGGSSRNGRDHTLFATATGTVVFSKRGPEKRRYVSVVAEAAEA	Mouth_1	1	235464, 223289, 307244, 272882
rpmD, Ribosomal_L30, Ribosomal_L30_like, Ribosomal_L30, rpmD_bact, RpmD	102550	MADLKITLVKSTIGAVPKHKKTVVLPDNAATRGMVKQVSHLVKVEEV	Gut_1	1	180163, 100100, 100098, 306767, 130375, 224754
rpmD, Ribosomal_L30, Ribosomal_L30, Ribosomal_L30_like, RpmD, rpmD_bact	4568	MADRVKVTLIKSTIGAVPKNKKTIEALGLNKLYKTVELPDNAATAGALRK	Gut_1	1	180163, 306767, 100100, 100098, 224754, 130375
rpmD, Ribosomal_L30, rpmD_bact, Ribosomal_L30, RpmD	16489	MAKKIIVTQTRSSIKRAKTQKLTLISLGLGTIGKSVTHEATPSILGMIIK	Mouth_1	1	180163, 100100, 130375, 306767, 224754
rpmD, Ribosomal_L30, RpmD, Ribosomal_L30_like, Ribosomal_L30, rpmD_bact	8196	MKSLIGTIESHRACARGLGLRHREHTVEVLDTPENRGMINKISYLLKVES	Mouth_1	1	180163, 100100, 224754, 100098, 306767, 130375
rpmE, Ribosomal_L31, L31, RpmE, rpmE, rpmE2, rpl31	75086	MKEGIHPNYQQTTITCACGNVIETGSTKQKLVDTGGRVAKFNKKFGLN	Gut_1	1	234576, 307379, 272907, 223332, 179057, 234969, 177058
rpmF	72212	MAHPKRRQSKTRTLKRRTHDKAVAPTLAVCPTCGYYRGKVAIVKEAAE	Gut_3	3	237038
rpmF, Ribosomal_L32p, rpmF_bact, RpmF, rpmF	121864	MAVPKRKMGRIRTHNRRSSNDKIGAPARSVCPNCGFYKNREVIETE	Gut_1	1	237038, 307755, 273404, 223410, 234901
rpmF, Ribosomal_L32p, RpmF, rpmF_bact	10440	MALPKGKISKARKHSRRANWKLTVPGIVECPQCHQMKLAHRVCKHCGAEL	Gut_3	3	237038, 307755, 223410, 273404
rpmF, Ribosomal_L32p, RpmF, rpmF_bact	45276	MKRRQRKAANRYEGVQATFCTNCSAPSTPHRVCPSCGYYNGKQVLNVEA	Gut_1	1	237038, 307755, 223410, 273404
RpmF, rpmF_bact	99828	MAVPKKRTSKAKRNMRRSHDSIKAPNIIVEADGSIRRPHRLNLETGV	Mouth_1	1	223410, 273404
RpmF, rpmF_bact, Ribosomal_L32p	74868	MAVPKRRVSHSRAAKXRTHYKVTLPXXXKDKDGSWKMPHRINKXTGEX	Mouth_1	1	223410, 273404, 307755
rpmF, rpmF_bact, RpmF, Ribosomal_L32p	39594	MAVPARKTSKARKNKRRSSVWKMDAPTLVKCPNCGGYAVSHKVCGNCGY	Gut_1	1	237038, 273404, 223410, 307755
rpmF, RpmF, Ribosomal_L32p, rpmF_bact, rpmF	118325	MAVPKRHLSKARRDKRCSKVWKLEVPALVKRSNCGYYKGEEVIKKA	Gut_4	4	237038, 223410, 307755, 273404, 234901
RpmF, rpmF, rpmF_bact, Ribosomal_L32p	57170	MAVPKRRVSHSRAAKRRTHYKVTLPVPVKDKDGSWKMPHRINKTTGEY	Gut_1, Skin_2, Mouth_896, Vagina_3	902	223410, 237038, 273404, 307755
rpmG_bact	107744	MFTYVASASPRGNENIRRVCSHCSGIFYVTFNAQNYRCPHCNWQCG	Mouth_240	240	273399
rpmG, Ribosomal_L33, RpmG	191630	MVSTAGTGHTYVTRKNRRNTPDRLVLRKFDPVVRRHVEYKESR	Mouth_2	2	179075, 306877, 223345
rpmG, Ribosomal_L33, RpmG, rpmG_bact, rpmG	114680	MRDKIKLESSAGTGHFYTTTKNKRTMPGKLEIKKFDPVARKHVIYK	Mouth_4	4	179075, 306877, 223345, 273399, 234783
rpmG, Ribosomal_L33, RpmG, rpmG, rpl33, rpmG_bact	189	MRINILLECAETGERLYLTSKNKRNNPERLELKKYSPKLRKHVVFKETKK	Gut_170, Skin_29, Mouth_3704, Vagina_24	3927	179075, 306877, 223345, 234783, 177033, 273399
rpmG, Ribosomal_L33, rpmG, RpmG, rpl33, rpmG_bact	17156	MARELIILECTECKRRNYTSMKEKRNTPERLEKMKFCKFEHKHTLHKETR	Gut_781, Skin_3, Mouth_483, Vagina_44	1311	234783, 306877, 179075, 223345, 177033, 273399
rpmG, Ribosomal_L33, rpmG, RpmG, rpl33, rpmG_bact	39396	MTVKITLACTECKQRNYNKEKNKKNNPDRXEMKXYCRFXKKHTVHXETK	Gut_2825, Skin_73, Mouth_2808, Vagina_17	5723	234783, 306877, 179075, 223345, 177033, 273399
rpmG, Ribosomal_L33, RpmG, rpmG, rpl33, rpmG_bact	119312	MRVNITLEHKESGERLYLTSKNKRNTPDRLQLKKYSPKLRKHVVFT	Mouth_1	1	179075, 306877, 223345, 234783, 177033, 273399
rpmG, Ribosomal_L33, RpmG, rpmG, rpmG_bact	2673	MPREGLTLRCEKCKMENYITKKNKKLHPDKMEVTKYCAKCNAHTTHKEKK	Gut_120, Mouth_165, Vagina_2	287	234783, 306877, 223345, 179075, 273399
rpmG, Ribosomal_L33, rpmG, RpmG, rpmG_bact	8668	MARENVIXVCTEXGEENXITTRNKRKHPEKLEVKKYCPRLRKMTLHKEKK	Gut_78, Skin_2, Mouth_200, Vagina_12	292	179075, 306877, 234783, 223345, 273399
rpmG, Ribosomal_L33, RpmG, rpmG, rpmG_bact, rpl33	30069	MRVQVILECTETKLRHYVTTKNKKTHPERLEMRKXNPVLKRHSLYREVK	Skin_5, Mouth_615, Vagina_12	632	179075, 306877, 223345, 234783, 273399, 177033
rpmG, Ribosomal_L33, RpmG, rpmG, rpmG_bact, rpl33	30278	MREKVILVCTECLSRNYSVYKNNRTNVKRLELRKYCKKCGKHTIHRESK	Gut_271, Skin_3, Mouth_88	362	234783, 306877, 223345, 179075, 273399, 177033
rpmG, Ribosomal_L33, rpmG, RpmG, rpmG_bact, rpl33	31579	MADIVGLVCTTCKRRNYTTTVNKKKQSKKLEIKKFCKWCNASVVHKESK	Mouth_10	10	234783, 306877, 179075, 223345, 273399, 177033
rpmG, RpmG, Ribosomal_L33, rpmG_bact	5370	MALKNASLACAVCGSRNYSIKISGNPKPTRLEVNKFCKHCGKYTTHRETI	Skin_1, Mouth_429	430	234783, 223345, 306877, 273399
rpmG, RpmG, Ribosomal_L33, rpmG_bact, rpmG	185	MAQKKASLACAEXGSRNYSINVSSTPKPTRLEVNKFCKHCKKYTLHKETR	Gut_6, Mouth_1181, Vagina_15	1202	234783, 223345, 306877, 273399, 179075
rpmG, RpmG, rpmG, Ribosomal_L33, rpmG_bact, rpl33	29914	MRVKINLKCSSCGSQNYLTSKNTKTHPEKIEVLKYCPKERKVTLHLESK	Gut_3, Mouth_268, Vagina_1	272	179075, 223345, 234783, 306877, 273399, 177033
RpmH	127388	MATSRTYQPKKLQRSKEHGXXKRMXTANGRKVIAXRRARGRARLTH	Gut_1601, Mouth_996, Vagina_18	2615	223308
rpmH_bact	116632	MKRTYQPNTLWRKRTHGFRERMKTIGGXLRFEXXXXKRXKTLICII	Gut_12, Skin_1, Mouth_1355, Vagina_16	1384	130102
rpmH, Ribosomal_L34, RpmH, rpmH_bact	1429	MSGGGKMKRTYQPKKRQNKKEHGFMKRMSTRAGRNVIKARRAKGREKLSA	Gut_8, Skin_2, Mouth_14	24	179004, 306875, 223308, 130102
rpmH, Ribosomal_L34, RpmH, rpmH_bact	20875	MKQTYQPKKRAKQKVHGFRQRMRSKPGRNVLSRRRRKGRKHITPQPLGSR	Gut_3, Mouth_1	4	179004, 306875, 223308, 130102
rpmH, Ribosomal_L34, RpmH, rpmH_bact, rpl34	90	MRRTLEGTKRKRQNVSGFRARMATPGGRTVLNRRRAKGRHRLAIQAKKRA	Gut_44	44	179004, 306875, 223308, 130102, 177039
rpmH, Ribosomal_L34, RpmH, rpmH_bact, rpl34	8032	MKRTFQPSVRKRVNKHGFRERMSTPNGRRVLAARRRHGRKKLTVSSEERF	Gut_5, Mouth_1	6	179004, 306875, 223308, 130102, 177039
rpmH, Ribosomal_L34, RpmH, rpmH_bact, rpl34	53484	MKVIMVKRTYQPHKRQRAKVSGFRVKNRTKNGRKTLARRRIKGRKQLTA	Gut_13, Mouth_14	27	179004, 306875, 223308, 130102, 177039
rpmH, Ribosomal_L34, RpmH, rpmH_bact, rpl34	56088	MKRTFQPSNRKRKNKHGFRERMATANGRRVLASRRAKGRKKLLRKMRIV	Gut_11, Mouth_1	12	179004, 306875, 223308, 130102, 177039
rpmH, RpmH, Ribosomal_L34, rpmH_bact	155316	MKRTYQPSVTKRKRTHGFLVXSKXRGGRAVLAARRAKGRKRLAV	Gut_980, Skin_7, Mouth_2112, Vagina_10	3109	179004, 223308, 306875, 130102
rpmH, RpmH, Ribosomal_L34, rpmH_bact, rpl34	155265	MKRTYQPSKIRRQRKHGFRHRMSTKXGRRVLAARRRKGRKVLSX	Gut_3009, Skin_34, Mouth_7956, Vagina_47	11046	179004, 223308, 306875, 130102, 177039
rpmH, RpmH, Ribosomal_L34, rpmH_bact, rpl34	231662	MKRTFQPSVLKRSRTHGFRARMATKNGRQVLARRRAKGRKS	Gut_1, Mouth_2	3	179004, 223308, 306875, 130102, 177039
rpmH, RpmH, rpmH_bact	83786	MRKGTMTFQPHNAQKFRVHGFRARMATKGGRKVLAARRAKGRARLTV	Gut_180, Skin_26, Mouth_2020, Vagina_11	2237	179004, 223308, 130102
rpmI	1375	MPKLKTNKAAKKRYSYTAKGKVKRTTANGRHLLANKTNEAGIKRLLPYGN	Gut_1	1	234676
rpmI, Ribosomal_L35p, RpmI, rpmI_bact, rpl35	94461	MPKIKTNRAAAKRFKKTGTGKLKRNLRKATIADATNVKNMKKVLPYL	Gut_1	1	234676, 307659, 223368, 272847, 214367
rpmI, RpmI	31525	MPKMKTKRAHATKRHILSHRTTKNKRHLRGMVTVHESDIKSVKRMLPYA	Gut_2	2	234676, 223368
rpmI, RpmI, rpmI_bact	17124	MPKIKTVRGAAKRFKKTASGGFKRKQSHLRHKSMVAKADQVLVVACLPYA	Mouth_9	9	234676, 223368, 272847
rpmJ, Ribosomal_L36, RpmJ	107929	MQVLSSLKTAKTRHPGCKVVRRHGVVYVICKENPRFKARQGGKKKR	Gut_43, Skin_2, Mouth_1485, Vagina_5	1535	179138, 306861, 223335
rpmJ, Ribosomal_L36, RpmJ	133451	METEMKVLSSLKSAKNRSRDCQVVRRRGKLFVICKSDKRLKARQR	Mouth_68	68	179138, 306861, 223335
rpmJ, Ribosomal_L36, RpmJ	220778	MKVLSSLKSAKNRSRDCQVVRRRGKLFVICKSDKRLKARQR	Gut_18, Skin_44, Mouth_2075, Vagina_13	2150	179138, 306861, 223335
rpmJ, Ribosomal_L36, RpmJ	242263	MKVRASIRSLAKQPGSKVVRRRGHTYVINKKNPRLKARQC	Mouth_25	25	179138, 306861, 223335
rpmJ, Ribosomal_L36, RpmJ	326218	MKVLSSLKSAKNRPGCKIVRRHGVVYVISKTNPKA	Mouth_1	1	179138, 306861, 223335
rpmJ, Ribosomal_L36, rpmJ_bact, RpmJ	330128	MRVQPSVKKICRNCKIIRRNRVVRVICTDPRHKQR	Mouth_1	1	179039, 306861, 130094, 223335
rpmJ, Ribosomal_L36, rpmJ_bact, RpmJ, rpl36, rpmJ	296550	MKVKPSVKPICEKCKVIKRKGRVMIICANPKHKQRQC	Gut_3	3	179039, 306861, 130094, 223335, 176970, 179138
rpmJ, Ribosomal_L36, RpmJ, rpmJ	254	MQVLSSLKEAKKRARDCQVVRRRGRIYVICKSNPRFKARQGGAKNRNKHA	Mouth_455, Vagina_1	456	179138, 306861, 223335, 179039
rpmJ, Ribosomal_L36, RpmJ, rpmJ	30164	MQVLSSLKEAKKRSRDCQVVRRRGRIYVICKSNPRLKARQGGAKNKNKC	Gut_9, Mouth_55	64	179138, 306861, 223335, 179039
rpmJ, Ribosomal_L36, RpmJ, rpmJ_bact	290735	MKVSASVKVMCRNCRVIRRHGSVRIICSDKRHKQRQG	Gut_231, Skin_41, Mouth_4708, Vagina_29	5009	179039, 306861, 223335, 130094
rpmJ, Ribosomal_L36, RpmJ, rpmJ_bact	302034	MKVKPSXKXIXXXCKVXXXHXVVMVICENPRHKQRQG	Gut_10, Mouth_1052	1062	179039, 306861, 223335, 130094
rpmJ, Ribosomal_L36, RpmJ, rpmJ_bact, rpl36	73267	MKVRVSIKPICDKCKIIKRHGKIRVICENPKHKQXXXXCSKXKSTAWF	Mouth_2	2	179039, 306861, 223335, 130094, 176970
rpmJ, Ribosomal_L36, RpmJ, rpmJ_bact, rpl36	366172	MKVKPSVKPICEKCKVIKRKGRVMIICANPKH	Gut_1	1	179039, 306861, 223335, 130094, 176970
rpmJ, Ribosomal_L36, RpmJ, rpmJ_bact, rpl36, rpmJ	19401	MLVCNNYRKDDIKMKVRPSVKPMCDKCKVIKRKGKVMVICQEPKHKQRQG	Gut_5, Mouth_1	6	179039, 306861, 223335, 130094, 176970, 179138
rpmJ, Ribosomal_L36, RpmJ, rpmJ_bact, rpl36, rpmJ	99900	MKVRPSVKKMCDKCKVIKRKGVIRVICENPKHKQRQGXFLKFITQIR	Gut_1, Mouth_2	3	179039, 306861, 223335, 130094, 176970, 179138
rpmJ, Ribosomal_L36, RpmJ, rpmJ_bact, rpl36, rpmJ	130864	MKVKPSVKKICDNCKVIRRHGRVMVICDNPRSPEAGAARTDDGGDG	Mouth_1	1	179039, 306861, 223335, 130094, 176970, 179138
rpmJ, Ribosomal_L36, RpmJ, rpmJ_bact, rpmJ	226394	MEMKMKVAASVKRMCRNCKIVKRKGVVRVICSDPRHKQRQG	Gut_19	19	179039, 306861, 223335, 130094, 179138
rpmJ, Ribosomal_L36, RpmJ, rpmJ_bact, rpmJ, rpl36	104381	MLHITKKEVEMKVRTSIKPICDKCKVIRRHGKIRVICENPKHKQVQG	Gut_1	1	179039, 306861, 223335, 130094, 179138, 176970
rpmJ, rpl36	15371	MKTRASLKKRTADCKIVRRKGRLFVINKKNADKIGLTIPADVLNGATIVP	Mouth_1	1	179138, 176970
rpsN, RpsN, Ribosomal_S14, rpsN	14244	MAKKSMIIKQQRKQKFAVREYTRCERCGRPHSVLRKFKLCRICFRELAYK	Gut_2	2	181216, 223277, 306712, 181574
rpsU, S21p	103091	MSTVKVGENENVESALRHFKRKCSRDGIIGDLRKKKKSEAARKRSKN	Gut_1	1	234707, 129141
Staph_haemo (Phenol Soluble Modulins)	156855	MQKLAEAIANTVKAGQDHDWAKLGTSIVGIAENGISLLGKVFGF	Skin_90, Mouth_19	109	310228
Staph_haemo (Phenol Soluble Modulins)	2295	MEHVSKLAEAIANTVSAAQAEDGAELAKSIVNIVANAGGIIQDIAHAFGY	Skin_90, Mouth_23	113	310228
Staph_haemo (Phenol Soluble Modulins)	156854	MEKLFDAIRNTVDAGINQDWTKLGTSIVDIVENGVSALTKVFGG	Skin_60, Mouth_14	74	310228
TisB	387011	MSVVDMVILVLKLIVAVLQLLDAVLKYVR	Gut_7, Mouth_7, Vagina_3	17	275252
PRK09759, HOK_GEF, PRK09738	7050	MPQKYRLLSLIVICFTLLFFTWMIRDSLCELHIKQESYELAAFLACKLKE	Gut_9, Mouth_1	10	182063, 307800, 182055
PRK09759, HOK_GEF, PRK09738	16538	MPQRTFLMMLIVVCVTILCFVWMVRDSLCGFRIEQGNTVFVATLAYEVKR	Gut_2	2	182063, 307800, 182055
PRK09759, HOK_GEF, PRK09738	123171	MPQKTIIVGMLCLTMLLTVWVLHASPCEFRVRFMWSEIAAFLQCKP	Gut_1	1	182063, 307800, 182055
PRK09759, HOK_GEF	121545	MSQKSLTAITFCVTAILIIWMLHGSLCEIRMSFWGAEFAAFLQCKQ	Gut_5	5	182063, 307800
PRK09738, HOK_GEF, PRK09759	36765	MKHNPLVVCLLIICITILTFTLLTRQTLYELRFRDGDKEVAALMACTSR	Gut_6, Vagina_1	7	182055, 307800, 182063
SgrT	259542	MRQFYLKYFTATEGLSWLACPSAPQRLKMLEELMQWEVTA	Mouth_1	1	292518

### Sheet: Small Proteins BlastP
Small Proteins that dwere identified through BlastP
Known small protein	HMPI-II cluster ID	HMPI-II small protein homologous sequence	Body sites in which homologs identiifec	Number of members in cluster
MntS	200578	MNEFKRCMRVFSHSPFKVRLMLLSMLCDMVNNKPQQDKPSDK	Gut_26, Mouth_6, Vagina_2	34
PmrR	386892	MKNRVYESLTTVFSVLVVSSFLYIWFATY	Gut_15, Mouth_4, Vagina_3	22
SidA	392206	MIRFARDGLALASVTGFVWMVCSMAHMVA	Gut_5, Mouth_2, Vagina_4	11
YneM	367933	MLGNMNVFMAVLGIILFSGFLAAYFSHKWDD	Gut_10, Mouth_1	11
Blr	145826	MTTVFTRIVELIGWIVFGISALLLVIAHHIDNYQSPPPADVVHTK	Mouth_1	1
