## Supplementary material for "Large-scale analyses of human microbiomes reveal thousands of small, novel genes and their predicted functions"

### Sheet: familiesAndGeneraInDifferentBod
Families in Gut	Number of contigs that were mapped to this body site		Genera in Gut	Number of contigs that were mapped to this body site		Families in Mouth	Number of contigs that were mapped to this body site		Genera in Mouth	Number of contigs that were mapped to this body site		Families in Skin	Number of contigs that were mapped to this body site		Genera in Skin	Number of contigs that were mapped to this body site		Families in Vagina	Number of contigs that were mapped to this body site		Genera in Vagina	Number of contigs that were mapped to this body site
Bacteroidaceae	45184		Bacteroides	45170		Streptococcaceae	54786		Streptococcus	54766		Staphylococcaceae	830		Staphylococcus	830		Prevotellaceae	214		Prevotella	214
Ruminococcaceae	27092		Unclassified	27127		Unclassified	30028		Unclassified	30028		Propionibacteriaceae	191		Corynebacterium	144		Lactobacillaceae	173		Lactobacillus	173
Unclassified	22152		Faecalibacterium	17628		Prevotellaceae	24169		Prevotella	23411		Corynebacteriaceae	144		Unclassified	128		Streptococcaceae	87		Streptococcus	87
Lachnospiraceae	19912		Clostridium	7224		Neisseriaceae	20146		Actinomyces	17564		Peptoniphilaceae	104		Cutibacterium	96		Bifidobacteriaceae	85		Unclassified	70
Clostridiaceae	7823		Alistipes	7109		Actinomycetaceae	18647		Unclassified	16271		Unclassified	61		Anaerococcus	79		Leptotrichiaceae	78		Gardnerella	62
Oscillospiraceae	7424		Oscillibacter	7097		Pasteurellaceae	18611		Neisseria	15659		Streptococcaceae	50		Streptococcus	50		Unclassified	54		Leptotrichia	56
Rikenellaceae	7121		Roseburia	6953		Lachnospiraceae	17049		Haemophilus	15316		Malasseziaceae	34		Malassezia	34		Bacteroidaceae	49		Atopobium	49
Unclassified	6469		Unclassified	6469		Veillonellaceae	13997		Veillonella	13343		Unclassified	33		Unclassified	33		Veillonellaceae	49		Bacteroides	49
Tannerellaceae	5260		Parabacteroides	5179		Unclassified	13543		Fusobacterium	13062		Neisseriaceae	26		Neisseria	24		Atopobiaceae	49		Unclassified	48
Eubacteriaceae	4427		Ruminococcus	4694		Fusobacteriaceae	13063		Leptotrichia	11640		Pasteurellaceae	22		Peptoniphilus	22		Unclassified	48		Capnocytophaga	33
Prevotellaceae	2483		Eubacterium	4415		Leptotrichiaceae	11658		Capnocytophaga	10602		Actinomycetaceae	18		Propionibacterium	22		Neisseriaceae	45		Rothia	24
Odoribacteraceae	1426		Blautia	2289		Flavobacteriaceae	11601		Rothia	8275		Bacteroidaceae	6		Actinomyces	16		Flavobacteriaceae	34		Actinomyces	23
Akkermansiaceae	1317		Prevotella	2164		Micrococcaceae	8310		Campylobacter	7172		Veillonellaceae	5		Haemophilus	14		Lachnospiraceae	33		Corynebacterium	23
Veillonellaceae	900		Coprococcus	1629		Campylobacteraceae	7180		Corynebacterium	6041		Prevotellaceae	4		Aggregatibacter	7		Actinomycetaceae	29		Bifidobacterium	23
Spirochaetaceae	871		Flavonifractor	1406		Corynebacteriaceae	6046		Oribacterium	5222		Campylobacteraceae	4		Bacteroides	6		Pasteurellaceae	25		Sneathia	22
Erysipelotrichaceae	577		Akkermansia	1317		Selenomonadaceae	3216		Lachnoanaerobaculum	4197		Enterobacteriaceae	2		Pseudopropionibacterium	6		Micrococcaceae	24		Neisseria	22
Bifidobacteriaceae	486		Subdoligranulum	943		Porphyromonadaceae	3203		Gemella	3578		Micrococcaceae	1		Veillonella	5		Corynebacteriaceae	23		Fusobacterium	20
Sutterellaceae	450		Lachnoclostridium	919		Clostridiales Family XIII. Incertae Sedis	2825		Aggregatibacter	3119		Tannerellaceae	1		Campylobacter	4		Fusobacteriaceae	20		Lachnoanaerobaculum	19
Coriobacteriaceae	380		Odoribacter	892		Clostridiaceae	2186		Selenomonas	3118		Spirochaetaceae	1		Prevotella	4		Enterobacteriaceae	20		Escherichia	18
Catabacteriaceae	322		Dorea	886		Propionibacteriaceae	1731		Kingella	3113		Viruses	1		Lawsonella	4		Rikenellaceae	17		Kingella	17
Acidaminococcaceae	319		Sphaerochaeta	865		Cardiobacteriaceae	1694		Porphyromonas	3027		Lachnospiraceae	1		Finegoldia	3		Campylobacteraceae	17		Alistipes	17
Enterobacteriaceae	294		Ruminiclostridium	833		Burkholderiaceae	1587		Clostridium	2065					Dorea	1		Ruminococcaceae	16		Campylobacter	17
Porphyromonadaceae	242		Gemmiger	823		Atopobiaceae	1530		Stomatobaculum	1871					Salmonella	1		Oscillospiraceae	15		Megasphaera	16
Peptostreptococcaceae	221		Dialister	770		Erysipelotrichaceae	1412		Cardiobacterium	1693					Rothia	1		Cardiobacteriaceae	15		Cardiobacterium	15
Moraxellaceae	217		Intestinimonas	601		Viruses	1341		Catonella	1621					Snodgrassella	1		Peptoniphilaceae	14		Haemophilus	15
Christensenellaceae	215		Fusicatenibacter	561		Peptostreptococcaceae	1164		Lautropia	1576					Sphaerochaeta	1		Aerococcaceae	8		Oscillibacter	15
Carnobacteriaceae	203		Butyricimonas	531		Carnobacteriaceae	1158		Mogibacterium	1507					Viruses	1		Selenomonadaceae	8		Veillonella	15
Rhodospirillaceae	177		Tyzzerella	515		Spirochaetaceae	1037		Atopobium	1461					Alysiella	1		Porphyromonadaceae	7		Aggregatibacter	10
Barnesiellaceae	175		Anaerotruncus	505		Peptoniphilaceae	968		Pseudopropionibacterium	1460					Parabacteroides	1		Tannerellaceae	5		Gemella	8
Pasteurellaceae	168		Bifidobacterium	486		Aerococcaceae	691		Viruses	1341								Viruses	5		Aerococcus	8
Muribaculaceae	119		Lachnospira	447		Promicromonosporaceae	377		Solobacterium	1319								Mycoplasmataceae	5		Peptoniphilus	8
Desulfovibrionaceae	111		Collinsella	380		Tannerellaceae	369		Eikenella	1315								Peptostreptococcaceae	5		Selenomonas	8
Viruses	102		Catabacter	322		Streptomycetaceae	318		Granulicatella	1115								Propionibacteriaceae	4		Mageeibacillus	7
Staphylococcaceae	88		Pseudoflavonifractor	316		Bacteroidaceae	296		Actinobaculum	953								Carnobacteriaceae	4		Porphyromonas	7
Streptococcaceae	79		Phascolarctobacterium	293		Sanguibacteraceae	293		Treponema	893								Burkholderiaceae	3		Roseburia	6
Eggerthellaceae	72		Hungatella	291		Comamonadaceae	255		Abiotrophia	668								Caulobacteraceae	3		Eikenella	6
Mycoplasmataceae	38		Paraprevotella	288		Staphylococcaceae	251		Parvimonas	541								Erysipelotrichaceae	2		Viruses	5
Burkholderiaceae	37		Butyricicoccus	268		Ruminococcaceae	214		Megasphaera	541								Eubacteriaceae	1		Peptostreptococcus	5
Acetobacteraceae	35		Coprobacillus	263		Dermacoccaceae	169		Peptostreptococcus	451								Odoribacteraceae	1		Actinobaculum	5
Neisseriaceae	33		Butyrivibrio	237		Lactobacillaceae	140		Peptoanaerobacter	399								Clostridiaceae	1		Faecalibacterium	4
Bacillaceae	28		Escherichia	219		Bacillaceae	137		Peptoniphilus	383								Hypoxylaceae	1		Granulicatella	4
Lactobacillaceae	26		Acinetobacter	217		Eubacteriaceae	115		Xylanimonas	374											Ruminococcus	4
Selenomonadaceae	24		Carnobacterium	202		Moraxellaceae	84		Alloprevotella	367											Anaerococcus	4
Corynebacteriaceae	19		Azospirillum	167		Enterobacteriaceae	80		Chryseobacterium	364											Mycoplasma	4
Bradyrhizobiaceae	19		Haemophilus	165		Enterococcaceae	79		Tannerella	359											Parabacteroides	4
Clostridiales Family XIII. Incertae Sedis	18		Parasutterella	160		Planococcaceae	71		Streptomyces	315											Brevundimonas	3
Peptoniphilaceae	18		Anaeromassilibacillus	144		Catabacteriaceae	62		Bacteroides	296											Lautropia	3
Rhodobacteraceae	17		Porphyromonas	143		Bifidobacteriaceae	55		Sanguibacter	293											Lawsonella	3
Peptococcaceae	17		Sutterella	138		Mycoplasmataceae	55		Staphylococcus	237											Solobacterium	2
Myxococcaceae	16		Clostridioides	132		Helicobacteraceae	50		Ottowia	230											Eubacterium	1
Enterococcaceae	15		Anaerostipes	127		Peptococcaceae	40		Riemerella	195											Hypoxylon	1
Paenibacillaceae	14		Barnesiella	122		Sphingobacteriaceae	39		Kytococcus	169											Dialister	1
Sphingomonadaceae	14		Veillonella	120		Polyporaceae	38		Sphaerochaeta	143											Mobiluncus	1
Metschnikowiaceae	13		Ruthenibacterium	112		Coleofasciculaceae	34		Lactobacillus	138											Odoribacter	1
Brachyspiraceae	12		Viruses	102		Paenibacillaceae	33		Flavobacterium	111											Lachnoclostridium	1
Fusobacteriaceae	12		Staphylococcus	88		Synergistaceae	31		Eubacterium	100											Oribacterium	1
Hypoxylaceae	10		Bilophila	86		Microbacteriaceae	30		Butyrivibrio	97											Propionibacterium	1
Rhizobiaceae	9		Tannerella	81		Cellulomonadaceae	27		Cutibacterium	96											Tannerella	1
Caulobacteraceae	9		Streptococcus	79		Nocardioidaceae	26		Bacillus	95											Blautia	1
Xanthomonadaceae	9		Catenibacterium	77		Vibrionaceae	24		Ruminococcus	94											Clostridium	1
Pectobacteriaceae	7		Drancourtella	65		Tissierellaceae	23		Dialister	93											Angelakisella	1
Oxalobacteraceae	7		Erysipelatoclostridium	59		Colwelliaceae	22		Propionibacterium	75											Levyella	1
Streptomycetaceae	6		Eggerthella	57		Thermoanaerobacterales Family III. Incertae Sedis	21		Johnsonella	70											Ureaplasma	1
Pseudomonadaceae	6		Angelakisella	55		Pseudonocardiaceae	20		Olsenella	67											Finegoldia	1
Atopobiaceae	6		Marvinbryantia	53		Sphingomonadaceae	17		Centipeda	67											Murdochiella	1
Alcaligenaceae	5		Coprobacter	52		Marinifilaceae	17		Enterococcus	64
Heliobacteriaceae	5		Agathobaculum	46		Legionellaceae	15		Catabacter	62
Demequinaceae	5		Faecalitalea	41		Caulobacteraceae	15		Alkaliphilus	56
Dysgonamonadaceae	5		Neglecta	38		Sclerotiniaceae	14		Lachnoclostridium	55
Ectothiorhodospiraceae	4		Mycoplasma	38		Mycobacteriaceae	14		Mycoplasma	53
Campylobacteraceae	4		Provencibacterium	36		Acholeplasmataceae	14		Moraxella	46
Ophiostomataceae	4		Romboutsia	34		Legeriomycetaceae	14		Rodentibacter	42
Nectriaceae	4		Neisseria	33		Alcaligenaceae	13		Bergeyella	40
Hyphomicrobiaceae	4		Fournierella	32		Nitrosopumilaceae	13		Bifidobacterium	39
Methanocorpusculaceae	3		Holdemanella	30		Cytophagaceae	12		Ganoderma	38
Tissierellaceae	3		Anaerotignum	28		Hymenobacteraceae	12		Roseburia	37
Planctomycetaceae	3		Anaerofilum	27		Francisellaceae	12		Coleofasciculus	34
Planococcaceae	3		Mageeibacillus	26		Intrasporangiaceae	11		Eggerthia	33
Mycobacteriaceae	3		Acetobacter	26		Ophiostomataceae	11		Epulopiscium	32
Yersiniaceae	3		Burkholderia	23		Shewanellaceae	11		Helicobacter	31
Morganellaceae	3		Lactobacillus	22		Rhodobacteraceae	11		Filifactor	31
Flavobacteriaceae	3		Acidaminococcus	22		Mycosphaerellaceae	11		Dolosigranulum	31
Nocardiaceae	3		Prevotellamassilia	21		Aspergillaceae	10		Coprococcus	30
Thiotrichaceae	3		Massilioclostridium	20		HomoSapiens	10		Sporosarcina	30
Aeromonadaceae	3		Merdimonas	20		Xanthomonadaceae	10		Jeotgalibacillus	28
Micrococcaceae	2		Corynebacterium	19		Pseudomonadaceae	10		Escherichia	28
Bionectriaceae	2		Desulfovibrio	19		Nocardiaceae	10		Acinetobacter	28
Synergistaceae	2		Bradyrhizobium	18		Leuconostocaceae	10		Cellulomonas	27
Thermoanaerobacterales Family III. Incertae Sedis	2		Eisenbergiella	17		Metschnikowiaceae	10		Fretibacterium	27
Dermateaceae	2		Corallococcus	16		Prochloraceae	9		Avibacterium	26
Comamonadaceae	2		Klebsiella	16		Rikenellaceae	9		Bulleidia	26
Propionibacteriaceae	2		Bariatricus	15		Bulleribasidiaceae	9		Romboutsia	26
Acholeplasmataceae	2		Enterococcus	15		Oxalobacteraceae	9		Anaerococcus	26
Actinomycetaceae	2		Selenomonas	15		Chitinophagaceae	7		Polaribacter	26
Intrasporangiaceae	2		Holdemania	14		Thiotrichaceae	7		Kocuria	25
Vibrionaceae	2		Christensenella	14		Oceanospirillaceae	7		Lachnobacterium	24
Sporomusaceae	2		Enterobacter	14		Microthrixaceae	7		Acetivibrio	23
Methanomassiliicoccaceae	2		Massilimaliae	14		Dermocarpellaceae	7		Blautia	23
Pseudonocardiaceae	2		Dielma	13		Halomonadaceae	7		Hungatella	22
Borreliaceae	1		Brachyspira	12		Anaplasmataceae	7		Colwellia	22
Herpotrichiellaceae	1		Fusobacterium	12		Pseudoalteromonadaceae	7		Tissierella	22
Hafniaceae	1		Acetivibrio	11		Muribaculaceae	7		Pseudobutyrivibrio	22
Methylococcaceae	1		Bacillus	11		Archaeoglobaceae	7		Vibrio	21
Hymenochaetaceae	1		Paenibacillus	11		Brucellaceae	6		Pasteurella	21
Nitrospinaceae	1		Murdochiella	10		Debaryomycetaceae	6		Shuttleworthia	20
Granulosicoccaceae	1		Mediterranea	10		Theileriidae	6		Faecalibacterium	20
Lentimicrobiaceae	1		Sphingomonas	9		Actinopolysporaceae	6		Sulfurimonas	19
Rubrobacteraceae	1		Tidjanibacter	9		Malasseziaceae	6		Thermoanaerobacterium	19
Nitrospiraceae	1		Massiliomicrobiota	9		Alteromonadaceae	6		Pedobacter	19
Auriculariaceae	1		Acetanaerobacterium	9		Rhizobiaceae	6		Lachnospira	19
Leuconostocaceae	1		Stenotrophomonas	9		Microcystaceae	5		Simonsiella	18
Clostridiales Family XII. Incertae Sedis	1		Robbsia	9		Saccharomycetaceae	5		Mucilaginibacter	18
Halomonadaceae	1		Metschnikowia	9		Sordariaceae	5		Lactococcus	18
Syntrophomonadaceae	1		Rhizobium	8		Hypocreaceae	5		Paenibacillus	17
Micromonosporaceae	1		Hypoxylon	8		Phyllobacteriaceae	5		Fusicatenibacter	17
Marinilabiliaceae	1		Oribacterium	8		Leptospiraceae	5		Marinifilum	17
Ktedonobacteraceae	1		Dickeya	7		Desulfovibrionaceae	5		Gallibacterium	17
Flammeovirgaceae	1		Peptostreptococcus	7		Methylococcaceae	5		Variovorax	16
Sordariaceae	1		Absiella	7		Chromobacteriaceae	5		Haloechinothrix	16
Alcanivoracaceae	1		Acidiphilium	7		Nectriaceae	4		Pseudobacteroides	15
Togniniaceae	1		Sporobacter	7		Barnesiellaceae	4		Sandarakinorhabdus	15
Cryptosporidiidae	1		Gordonibacter	7		Chlorobiaceae	4		Drancourtella	15
Desulfuromonadaceae	1		Emergencia	7		Bartonellaceae	4		Tatlockia	14
Dacrymycetaceae	1		Oceanobacillus	7		Acetobacteraceae	4		Mycobacterium	14
Kordiimonadaceae	1		Adlercreutzia	6		Zoogloeaceae	4		Capniomyces	14
Brucellaceae	1		Dysgonomonas	6		Entomoplasmataceae	4		Mannheimia	14
Aspergillaceae	1		Megasphaera	6		Flammeovirgaceae	4		Aerococcus	14
Thermoactinomycetaceae	1		Solobacterium	6		Microbulbiferaceae	4		Mesonia	14
Acidimicrobiaceae	1		Pseudomonas	6		Cellvibrionaceae	4		Brevundimonas	14
Halothiobacillaceae	1		Pseudobutyrivibrio	6		Methanobacteriaceae	4		Cellulosilyticum	13
Microbacteriaceae	1		Brevundimonas	6		Succinivibrionaceae	4		Lawsonella	13
Chitinophagaceae	1		Megamonas	6		Ferrimonadaceae	4		Nitrosopumilus	13
Prochloraceae	1		Oceanicella	6		Herpotrichiellaceae	4		Candidatus Izimaplasma	13
Rhizophlyctidaceae	1		Phocea	5		Anaerolineaceae	4		Anaerostipes	13
Helicobacteraceae	1		Anoxybacillus	5		Aeromonadaceae	3		Acholeplasma	12
Oceanospirillaceae	1		Candidatus Stoquefichus	5		Dysgonamonadaceae	3		Actinobacillus	12
			Heliobacterium	5		Halobacteroidaceae	3		Neglecta	12
			Lysinimicrobium	5		Sporomusaceae	3		Nocardioides	12
			Acetitomaculum	5		Hapalosiphonaceae	3		Lactonifactor	12
			Proteiniborus	5		Morganellaceae	3		Dorea	12
			Proteiniphilum	5		Actinospicaceae	3		Myriosclerotinia	11
			Tropicibacter	4		Acanthamoebidae	3		Acetobacterium	11
			Sellimonas	4		Chitinispirillaceae	3		Paraprevotella	11
			Negativibacillus	4		Nocardiopsaceae	3		Lecanosticta	11
			Intestinibacillus	4		Clostridiales Family XII. Incertae Sedis	3		Acetitomaculum	11
			Oxalobacter	4		Venturiaceae	3		Aquimarina	11
			Fusarium	4		Budviciaceae	3		Elizabethkingia	11
			Sharpea	4		Aphanizomenonaceae	3		Lysinibacillus	11
			Halorhodospira	4		Streptosporangiaceae	3		Shewanella	11
			Dakarella	4		Parameciidae	3		Psychrobacter	10
			Streptomyces	4		Brevibacteriaceae	3		Metschnikowia	10
			Clavispora	4		Rubrobacteraceae	3		Terrabacter	10
			Turicibacter	4		Pelagibacteraceae	3		Proteocatella	10
			Merdibacter	4		Ectothiorhodospiraceae	3		Pseudomonas	10
			Sphingopyxis	4		Holosporaceae	3		HomoSapiens	10
			Intestinibacter	4		Gottschalkiaceae	3		Streptobacillus	10
			Treponema	4		Nostocaceae	2		Clostridioides	10
			Parvimonas	4		Clavicipitaceae	2		Parabacteroides	10
			Paraburkholderia	4		Dermabacteraceae	2		Microbacterium	9
			Pelagibacterium	3		Cordycipitaceae	2		Rhodococcus	9
			Beggiatoa	3		Thermoanaerobacteraceae	2		Kandleria	9
			Mycobacterium	3		Spiroplasmataceae	2		Prochlorococcus	9
			Atopobium	3		Oscillospiraceae	2		Saccharibacillus	9
			Culturomica	3		Diaporthaceae	2		Dioszegia	9
			Lactonifactor	3		Pichiaceae	2		Hymenobacter	9
			Gabonia	3		Sporidiobolaceae	2		Alistipes	9
			Anaerocolumna	3		Saccharomycodaceae	2		Orrella	9
			Campylobacter	3		Methanosarcinaceae	2		Tepidibacter	9
			Succiniclasticum	3		Desulfobacteraceae	2		Auricoccucs	9
			Serratia	3		Acidaminococcaceae	2		Tyzzerella	8
			Hespellia	3		Clostridiales Family XVII. Incertae Sedis	2		Apibacter	8
			Niameybacter	3		Methylobacteriaceae	2		Scardovia	8
			Sarcina	3		Cunninghamellaceae	2		Natronincola	8
			Lachnoanaerobaculum	3		Desulfurococcaceae	2		Clostridiisalibacter	7
			Criibacterium	3		Tetrahymenidae	2		Finegoldia	7
			Bordetella	3		Rhodanobacteraceae	2		Penicillium	7
			Raffaelea	3		Botryosphaeriaceae	2		Leifsonia	7
			Faecalicatena	3		Desulfobulbaceae	2		Lysobacter	7
			Ileibacterium	3		Pectobacteriaceae	2		Archaeoglobus	7
			Paraclostridium	3		Bdellovibrionaceae	2		Arthrobacter	7
			Urmitella	3		Ruaniaceae	2		Candidatus Microthrix	7
			Kosakonia	2		Alloascoideaceae	2		Formosa	7
			Robinsoniella	2		Syntrophaceae	2		Terrisporobacter	7
			Propionispora	2		Sutterellaceae	2		Pseudoalteromonas	7
			Marispirochaeta	2		Christensenellaceae	2		Allofrancisella	7
			Gliomastix	2		Thermomonosporaceae	2		Enterobacter	7
			Fenollaria	2		Agaricaceae	2		Achromatium	7
			Dehalobacter	2		Scytonemataceae	2		Stanieria	7
			Oceanisphaera	2		Kosmotogaceae	1		Arcobacter	7
			Alloprevotella	2		Chthonomonadaceae	1		Salmonella	7
			Herbaspirillum	2		Hydrogenothermaceae	1		Negativicoccus	6
			Rhodococcus	2		Ophiocordycipitaceae	1		Ruminiclostridium	6
			Diplocarpon	2		Ustilaginaceae	1		Criibacterium	6
			Aggregatibacter	2		Chromatiaceae	1		Schwartzia	6
			Caldicellulosiruptor	2		Conexibacteraceae	1		Malassezia	6
			Caloramator	2		Alicyclobacillaceae	1		Halomonas	6
			Mailhella	2		Neocallimastigaceae	1		Brucella	6
			Kurthia	2		Haloarculaceae	1		Roseateles	6
			Daldinia	2		Plasmodiidae	1		Anaeroglobus	6
			Proteiniclasticum	2		Eggerthellaceae	1		Flectobacillus	6
			Magnetospirillum	2		Methanomassiliicoccaceae	1		Theileria	6
			Slackia	2		Pleosporaceae	1		Maribacter	6
			Lachnobacterium	2		Competibacteraceae	1		Mobiluncus	6
			Alicycliphilus	2		Rhizophlyctidaceae	1		Actinopolyspora	6
			Faecalicoccus	2		Idiomarinaceae	1		Anaerovirgula	6
			Peptoniphilus	2		Erysiphaceae	1		Raffaelea	6
			Morganella	2		Deferribacteraceae	1		Pseudorhodobacter	6
			Kandleria	2		Pucciniaceae	1		Neurospora	5
			Actinomyces	2		Yersiniaceae	1		Anaerosporobacter	5
			Phenylobacterium	2		Gordoniaceae	1		Microcystis	5
			Sulfurimonas	1		Bacteriovoracaceae	1		Curtobacterium	5
			Syntrophomonas	1		Fervidobacteriaceae	1		Trichoderma	5
			Sporothrix	1		Nigrogranaceae	1		Conchiformibius	5
			Rhodospirillum	1		Rhodocyclaceae	1		Lutibacter	5
			Photobacterium	1		Haloferacaceae	1		Leptospira	5
			Arthrobacter	1		Syntrophomonadaceae	1		Wolbachia	5
			Rubrobacter	1		Akkermansiaceae	1		Rhizobium	5
			Marinobacterium	1		Kangiellaceae	1		Alysiella	5
			Pseudochrobactrum	1		Halanaerobiaceae	1		Helcococcus	5
			Roseobacter	1		Fortieaceae	1		Pilibacter	5
			Anaerococcus	1		Spraguidae	1		Kurthia	5
			Libanicoccus	1		Chroococcaceae	1		Psychrobacillus	5
			Haloechinothrix	1		Chloroflexaceae	1		Desulfovibrio	5
			Pelistega	1		Trichomonascaceae	1		Weissella	5
			Ktedonobacter	1		Nautiliaceae	1		Salinicoccus	5
			Leuconostoc	1		Nitrosomonadaceae	1		Leuconostoc	5
			Empedobacter	1		Acidiferrobacteraceae	1		Mesorhizobium	5
			Granulicoccus	1		Sarcocystidae	1		Ornithobacterium	5
			Olsenella	1		Psychromonadaceae	1		Brevibacillus	5
			Rothia	1		Orbiliaceae	1		Myroides	5
			Knoellia	1		Orbaceae	1		Ignavigranum	5
			Peptoclostridium	1		Hypoxylaceae	1		Klebsiella	4
			Flavobacterium	1		Dermatophilaceae	1		Microbulbifer	4
			Rhizophlyctis	1		Brachyspiraceae	1		Alkalibacterium	4
			Pelobacter	1		Erwiniaceae	1		Thalassolituus	4
			Edwardsiella	1		Moritellaceae	1		Bartonella	4
			Halomonas	1					Morococcus	4
			Asticcacaulis	1					Desulfitibacter	4
			Mitsuokella	1					Empedobacter	4
			Tepidimonas	1					Francisella	4
			Sporosarcina	1					Peptococcus	4
			Nocardia	1					Alloscardovia	4
			Phaeospirillum	1					Basfia	4
			Terrisporobacter	1					Commensalibacter	4
			Stomatobaculum	1					Anaerovorax	4
			Exophiala	1					Actinoalloteichus	4
			Atopobacter	1					Cloacibacterium	4
			Aeromonas	1					Caryophanon	4
			Lentimicrobium	1					Azoarcus	4
			Allisonella	1					Niabella	4
			Agrobacterium	1					Virgibacillus	4
			Chitinophaga	1					Prosthecochloris	4
			Calocera	1					Barnesiella	4
			Aspergillus	1					Ferrimonas	4
			Auricularia	1					Varibaculum	4
			Millionella	1					Tenacibaculum	4
			Histophilus	1					Coprobacillus	4
			Geobacillus	1					Comamonas	4
			Acidaminobacter	1					Gillisia	4
			Plesiomonas	1					Brevibacterium	3
			Methanomassiliicoccus	1					Paramecium	3
			Vibrio	1					Acetohalobium	3
			Micromonospora	1					Acidipropionibacterium	3
			Granulosicoccus	1					Agaribacterium	3
			Epulopiscium	1					Esteya	3
			Cohnella	1					Venturia	3
			Microbacterium	1					Snodgrassella	3
			Cryptosporidium	1					Acanthamoeba	3
			Halothiobacillus	1					Chitinispirillum	3
			Leisingera	1					Proteiniphilum	3
			Cellulosilyticum	1					Mesoplasma	3
			Acholeplasma	1					Peptoclostridium	3
			Parageobacillus	1					Mageeibacillus	3
			Beduini	1					Paraliobacillus	3
			Neurospora	1					Propionimicrobium	3
			Salibacterium	1					Candida	3
			Helcococcus	1					Chromobacterium	3
			Traorella	1					Eremothecium	3
			Desulfotomaculum	1					Exiguobacterium	3
			Amycolatopsis	1					Exophiala	3
			Fomitiporia	1					Mangrovimonas	3
			Herbinix	1					Aspergillus	3
			Borrelia	1					Pragia	3
			Xenorhabdus	1					Caldalkalibacillus	3
			Novosphingobium	1					Pontibacter	3
			Phaeoacremonium	1					Methylobacter	3
			Janibacter	1					Propionispira	3
			Johnsonella	1					Candidatus Pelagibacter	3
			Prochlorococcus	1					Actinospica	3
			Pelotomaculum	1					Gottschalkia	3
			Candidatus Homeothermus	1					Sphaerospermopsis	3
			Paeniclostridium	1					Candidatus Glomeribacter	3
			Emcibacter	1					Anaerovibrio	3
			Arcobacter	1					Rubrobacter	3
			Acutalibacter	1					Amphibacillus	3
			Papillibacter	1					Monilinia	3
			Hyphomicrobium	1					Alteromonas	3
			Catonella	1					Nocardiopsis	3
			Candidatus Phytoplasma	1					Flammeovirga	3
			Janthinobacterium	1					Ruminobacter	3
			Alcanivorax	1					Holospora	3
									Acidaminobacter	3
									Ornithinibacillus	3
									Burkholderia	3
									Nonomuraea	3
									Desulfurispora	2
									Hafnia	2
									Agaricus	2
									Candidatus Kryptobacter	2
									Sneathia	2
									Cupriavidus	2
									Noviherbaspirillum	2
									Candidatus Caldatribacteirum	2
									Isoptericola	2
									Tolumonas	2
									Gramella	2
									Janthinobacterium	2
									Micavibrio	2
									Dermabacter	2
									Pandoraea	2
									Necropsobacter	2
									Niastella	2
									Fischerella	2
									Ignisphaera	2
									Lachnotalea	2
									Naumovozyma	2
									Mitsuokella	2
									Alloascoidea	2
									Hanseniaspora	2
									Methylobacterium	2
									Subdoligranulum	2
									Leptolinea	2
									Nectria	2
									Massiliomicrobiota	2
									Spathaspora	2
									Geobacillus	2
									Megamonas	2
									Hathewaya	2
									Sodalis	2
									Sphingobacterium	2
									Andreprevotia	2
									Scytonema	2
									Thermoanaerobacter	2
									Ceratocystiopsis	2
									Phocaeicola	2
									Desulfosarcina	2
									Diaporthe	2
									Bergeriella	2
									Herbaspirillum	2
									Proteus	2
									Marinomonas	2
									Dolosicoccus	2
									Merdibacter	2
									Oscillibacter	2
									Tetrahymena	2
									Ehrlichia	2
									Carnobacterium	2
									Leadbetterella	2
									Anabaena	2
									Sarcina	2
									Ruania	2
									Thioalkalivibrio	2
									Brettanomyces	2
									Arenibacter	2
									Intestinibacillus	2
									Caldanaerovirga	2
									Thermomonospora	2
									Cordyceps	2
									Holdemania	2
									Neoscytalidium	2
									Propionispora	2
									Spiroplasma	2
									Cunninghamella	2
									Luteibacter	2
									Rhodotorula	2
									Aequorivita	2
									Psychroflexus	2
									Sulfobacillus	2
									Acidaminococcus	2
									Ureaplasma	2
									Gracilibacillus	2
									Anaeromassilibacillus	1
									Spongiibacterium	1
									Cellulophaga	1
									Halorhabdus	1
									Serratia	1
									Salinicola	1
									Scheffersomyces	1
									Thaumasiovibrio	1
									Candidatus Aegiribacteria	1
									Actinopolymorpha	1
									Rubeoparvulum	1
									Spraguea	1
									Candidatus Stoquefichus	1
									Desulfobacca	1
									Polaromonas	1
									Winogradskyella	1
									Pediococcus	1
									Frondihabitans	1
									Xenophilus	1
									Oceanivirga	1
									Krasilnikoviella	1
									Sporobacter	1
									Phenylobacterium	1
									Ileibacterium	1
									Paraburkholderia	1
									Bibersteinia	1
									Legionella	1
									Lacticigenium	1
									Agathobacter	1
									Ustilago	1
									Ezakiella	1
									Alicyclobacillus	1
									Arsenicibacter	1
									Pelosinus	1
									Gilliamella	1
									Aquabacterium	1
									Achromobacter	1
									Massilioclostridium	1
									Candidatus Contendobacter	1
									Sulfurihydrogenibium	1
									Sebaldella	1
									Marvinbryantia	1
									Acidihalobacter	1
									Xylella	1
									Fusarium	1
									Sphingomonas	1
									Pantoea	1
									Eggerthella	1
									Idiomarina	1
									Trabulsiella	1
									Sugiyamaella	1
									Syntrophomonas	1
									Aestuariibacter	1
									Desulfocapsa	1
									Facklamia	1
									Bariatricus	1
									Thermanaerovibrio	1
									Haloprofundus	1
									Erwinia	1
									Salegentibacter	1
									Aeromonas	1
									Pustulibacterium	1
									Plasmodium	1
									Dactylellina	1
									Methanomassiliicoccus	1
									Caminibacter	1
									Roseivirga	1
									Kangiella	1
									Flaviramulus	1
									Anaerofustis	1
									Dermatophilus	1
									Domibacillus	1
									Methanococcoides	1
									Caviibacter	1
									Ureibacillus	1
									Conexibacter	1
									Brachymonas	1
									Salibacterium	1
									Caminicella	1
									Intestinibacter	1
									Oligella	1
									Flavonifractor	1
									Daldinia	1
									Marinobacter	1
									Smithella	1
									Toxoplasma	1
									Puccinia	1
									Pyrenophora	1
									Salinimicrobium	1
									Solibacillus	1
									Anaeromyces	1
									Psychromonas	1
									Sphingopyxis	1
									Serinicoccus	1
									Ilyonectria	1
									Candidatus Photodesmus	1
									Cronobacter	1
									Halanaerobium	1
									Intestinimonas	1
									Candidatus Phytoplasma	1
									Methanosarcina	1
									Syntrophobotulus	1
									Moritella	1
									Gaetbulibacter	1
									Paenisporosarcina	1
									Marinimicrobium	1
									Geosporobacter	1
									Rathayibacter	1
									Xenorhabdus	1
									Gemmiger	1
									Globicatella	1
									Soonwooa	1
									Bordetella	1
									Geminocystis	1
									Sinomonas	1
									Anaerosalibacter	1
									Auraticoccus	1
									Candidatus Hodgkinia	1
									Alkalibacter	1
									Sulfurovum	1
									Fervidobacterium	1
									Leeuwenhoekiella	1
									Caloranaerobacter	1
									Methylomonas	1
									Gordonia	1
									Pyramidobacter	1
									Actinotignum	1
									Anaerocolumna	1
									Epichloe	1
									Rhizophlyctis	1
									Anaerosphaera	1
									Chloroflexus	1
									Fonsecaea	1
									Aneurinibacillus	1
									Isobaculum	1
									Nitrincola	1
									Planomicrobium	1
									Chthonomonas	1
									Dethiosulfatibacter	1
									Nigrograna	1
									Methylomagnum	1
									Rappaport	1
									Agrobacterium	1
									Atopobacter	1
									Fortiea	1
									Xanthomonas	1
									Floricoccus	1
									Histophilus	1
									Erysipelatoclostridium	1
									Atkinsonella	1
									Acetanaerobacterium	1
									Brachyspira	1
									Blumeria	1
									Muribacter	1
									Tolypocladium	1
									Marinitoga	1
									Dehalobacterium	1
									Nocardia	1
									Rheinheimera	1
									Paramaledivibacter	1
									Entomoplasma	1
