## Supplementary material for "Large-scale analyses of human microbiomes reveal thousands of small, novel genes and their predicted functions"

### Sheet: 350024Against4kTransmembrane
Family ID	Eval of blast against family 350024
420865	4e-06
377245	4e-07
377726	2e-05
382658	0.0004
367710	4e-11
370753	6e-08
359563	9e-05
357858	0.024
345232	1e-11
345225	0.003
351022	0.009
345245	0.047
337027	7e-09
333331	0.0001
319941	2e-08
320840	1e-05
319530	0.0008
319456	0.033
325814	0.039
295037	0.0005
290967	0.002
246680	5e-08

### Sheet: Sheet1
420865	MILKVVIAVASALAGVLGANAMNL
377245	MKKNSWNILLKVIIAVASAIAGVIGGQGLL
377726	MKKTWSIILKVIIAVAGAIAGVVGVQAANL
382658	MKKSIWKQILQIIITVATSIVSALGVTSCI
367710	MKKITWDTVLKVVIAMASALLGALSAHAMTI
370753	MKKTIWHKVLKVVIAVATAILGALGVNAMNP
359563	MSMKKTWSIILKMIIAVAGAIAGVVGVQAANL
357858	MKKETWKTILQIAISILTALATTLGITSCTAI
345232	MSTKSSVWDKILKVIIAVASALIGALSAHAMTV
345225	MKKSVWKQILQIFITVATSIISALGVTSCVAHI
351022	MGTKDKNNISIILKVIVAVATAILGVFGVNAAI
345245	MKISKETWKDILKIVGTIIATIASVLGVQAMPL
337027	MKNMKKTGWNIILKLIIAVASAVAGVIGGQAMTL
333331	MEKKSNSTWSMIIKVVIAVASALAGIFGLNSCMK
319941	MKKLSLDTVLKIVIAIASAVLGALSAHAMTAMKCI
320840	MNERTKKTTWTVILKVIITVATALASALGLNACIG
319530	MSTKSKSVWGIVLKTIVAVATALAGXFGFSSFTGR
319456	MSNSSSPRSVWSFIIKVIITVATAIGGLIGVQSCM
325814	MNEEKKSKSVGGIVLKVIITVATAIVGALGLGACK
295037	MENTSKKKTIWSLVLKVIITVATAVAGAFGLNACGVI
290967	MSEKTKSKSVWGIVLKVIITVATTLAGVFGLTSCINR
246680	MXIKRIAMKKTNWKVIFKVIIAVATAIAGVIGGQAMTFXX
